# Prefoldin function links meiotic chromosome segregation with cellular remodeling and reveals tubulin sensitivity of the meiotic spindle

**DOI:** 10.64898/2026.05.20.726416

**Authors:** Naohiro Kuwayama, Benjamin S Styler, Bojana Stekovic, Helen Sakharova, Liana Lareau, Marko Jovanovic, Elçin Ünal, Gloria A Brar

## Abstract

Faithful chromosome segregation is essential for producing viable gametes during meiosis, a specialized type of cell division compared to mitosis. Unlike mitosis, meiosis involves two consecutive chromosome segregation events without an intervening round of DNA replication. Here we identify Gim3, a subunit of the ubiquitously expressed and conserved prefoldin complex, as a critical regulator of meiotic but not mitotic chromosome segregation in budding yeast. Loss of Gim3 causes profound defects in chromosome segregation and gamete viability through reduced tubulin protein levels, which are also associated with reduced spindle length. In mitosis, however, *GIM3* deletion minimally affects spindle length and chromosome segregation, despite similarly reduced tubulin levels in both contexts, highlighting a previously unrecognized difference between the sensitivity of meiotic and mitotic spindles to tubulin abundance. In addition to chromosome segregation defects, *gim3Δ* cells exhibit aberrant meiotic cellular remodeling, including defects in exclusion of age-associated protein aggregates from newly forming gametes. Importantly, experimentally induced meiotic chromosome mis-segregation similarly disturbs cellular remodeling. Together, our findings identify Gim3 as a key factor required for maintaining chromosome segregation integrity during meiosis and reveal a previously unrecognized link between chromosome segregation and meiotic cellular remodeling.
