## Supplementary material for "Prefoldin function links meiotic chromosome segregation with cellular remodeling and reveals tubulin sensitivity of the meiotic spindle": File S5

### Sheet: Strain
Description	Description	BrUn strain number	Genotype
CRISPEY	CRISPEY	38463	MATa, ho::LYS2, lys2, ura3, leu2::hisG, trp1::hisG MATalpha, ho::LYS2, lys2, ura3, leu2::hisG, trp1::hisG his3::CRISPEY retron::hisG his3::CRISPEY retron::hisG GAL3+ GAL3+
Rescue	WT + Empty	44494	MATa, ho::LYS2, lys2, ura3, leu2::hisG, his3::hisG, trp1::hisG, MATalpha, ho::LYS2, lys2, ura3, leu2::hisG, his3::hisG, trp1::hisG, his3::pCup1-3xV5-tADH1::HIS3 (Control) his3::pCup1-3xV5-tADH1::HIS3 (Control)
Rescue	gim3Δ + Empty	44493	MATa, ho::LYS2, lys2, ura3, leu2::hisG, his3::hisG, trp1::hisG, MATalpha, ho::LYS2, lys2, ura3, leu2::hisG, his3::hisG, trp1::hisG, his3::pCup1-3xV5-tADH1::HIS3 (Control) his3::pCup1-3xV5-tADH1::HIS3 (Control) Gim3 and sORF2 Unit11255::KanMX Gim3 and sORF2 Unit11255::KanMX
Rescue	gim3Δ + GIM3	44489	MATa, ho::LYS2, lys2, ura3, leu2::hisG, his3::hisG, trp1::hisG, MATalpha, ho::LYS2, lys2, ura3, leu2::hisG, his3::hisG, trp1::hisG, his3::pCup1-Gim3 fl-VinnyLinker-3xV5-tADH1::HIS3 his3::pCup1-Gim3 fl-VinnyLinker-3xV5-tADH1::HIS3 Gim3 and sORF2 Unit11255::KanMX Gim3 and sORF2 Unit11255::KanMX
Rescue	Gim3Δ + sORF2	44491	MATa, ho::LYS2, lys2, ura3, leu2::hisG, his3::hisG, trp1::hisG, MATalpha, ho::LYS2, lys2, ura3, leu2::hisG, his3::hisG, trp1::hisG, his3::pCup1-Unit11255 sORF2-VinnyLinker-3xV5-tADH1::HIS3 his3::pCup1-Unit11255 sORF2-VinnyLinker-3xV5-tADH1::HIS3 Gim3 and sORF2 Unit11255::KanMX Gim3 and sORF2 Unit11255::KanMX
GIM3 hetero	GIM3/gim3∆	46184	MATa, ho::LYS2, lys2, ura3, leu2::hisG, his3::hisG, trp1::hisG MATalpha, ho::LYS2, lys2, ura3, leu2::hisG, his3::hisG, trp1::hisG Gim3 sORF2 Unit11255 del :: Kan
GIM3 hetero	GIM3/gim3∆	46185	MATa, ho::LYS2, lys2, ura3, leu2::hisG, his3::hisG, trp1::hisG MATalpha, ho::LYS2, lys2, ura3, leu2::hisG, his3::hisG, trp1::hisG Gim3 sORF2 Unit11255 del :: Kan
Gim3-3V5	Gim3-3V5	42922	MATa, ho::LYS2, lys2, ura3, leu2::hisG, his3::hisG, trp1::hisG MATalpha, ho::LYS2, lys2, ura3, leu2::hisG, his3::hisG, trp1::hisG Gim3-VL-3V5::KanMX Gim3-VL-3V5::KanMX
Prefoldin	gim1Δ	43498	MATa, ho::LYS2, lys2, ura3, leu2::hisG, his3::hisG, trp1::hisG, MATa, ho::LYS2, lys2, ura3, leu2::hisG, his3::hisG, trp1::hisG, Gim1::KanMX Gim1::KanMX
Prefoldin	gim2Δ	43499	MATa, ho::LYS2, lys2, ura3, leu2::hisG, his3::hisG, trp1::hisG, MATa, ho::LYS2, lys2, ura3, leu2::hisG, his3::hisG, trp1::hisG, Gim2::KanMX Gim2::KanMX
Prefoldin	gim3Δ	45421	MATa, ho::LYS2, lys2, ura3, leu2::hisG, his3::hisG, trp1::hisG MATalpha, ho::LYS2, lys2, ura3, leu2::hisG, his3::hisG, trp1::hisG Gim3 sORF2 Unit11255 del :: Kan Gim3 sORF2 Unit11255 del :: Kan
Prefoldin	gim3Δ	46197	MATa, ho::LYS2, lys2, ura3, leu2::hisG, his3::hisG, trp1::hisG MATalpha, ho::LYS2, lys2, ura3, leu2::hisG, his3::hisG, trp1::hisG Gim3 sORF2 Unit11255 del :: Kan Gim3 sORF2 Unit11255 del :: Kan
Prefoldin	gim4Δ	44575	MATa, ho::LYS2, lys2, ura3, leu2::hisG, his3::hisG, trp1::hisG, MATalpha, ho::LYS2, lys2, ura3, leu2::hisG, his3::hisG, trp1::hisG, Gim4::KanMX Gim4::KanMX
Prefoldin	gim5Δ	44576	MATa, ho::LYS2, lys2, ura3, leu2::hisG, his3::hisG, trp1::hisG, MATalpha, ho::LYS2, lys2, ura3, leu2::hisG, his3::hisG, trp1::hisG, Gim5::KanMX Gim5::KanMX
Prefoldin	gim6Δ	44577	MATa, ho::LYS2, lys2, ura3, leu2::hisG, his3::hisG, trp1::hisG, MATalpha, ho::LYS2, lys2, ura3, leu2::hisG, his3::hisG, trp1::hisG, Pfn::KanMX Pfn::KanMX
Prefoldin	WT	45423	MATa, ho::LYS2, lys2, ura3, leu2::hisG, his3::hisG, trp1::hisG MATalpha, ho::LYS2, lys2, ura3, leu2::hisG, his3::hisG, trp1::hisG
Htb1-mCherry, GFP-Tub1	WT	45560	MATa, ho::LYS2, lys2, ura3, leu2::hisG, his3::hisG, trp1::hisG MATalpha, ho::LYS2, lys2, ura3, leu2::hisG, his3::hisG, trp1::hisG HTB1-mCherry-HISMX6 HTB1-mCherry-HISMX6 ura3::pTUB1-GFP-TUB1::URA3
Htb1-mCherry, GFP-Tub1	gim3∆	45563	MATa, ho::LYS2, lys2, ura3, leu2::hisG, his3::hisG, trp1::hisG MATalpha, ho::LYS2, lys2, ura3, leu2::hisG, his3::hisG, trp1::hisG HTB1-mCherry-HISMX6 HTB1-mCherry-HISMX6 ura3::pTUB1-GFP-TUB1::URA3 Gim3::KanMX Gim3::KanMX
Spc42-mCherry, CenV	WT	46012	MATa, ho::LYS2, lys2, his3::hisG, trp1::hisG, ura3::pGPD1-GAL4(848).ER::URA3, MATalpha, ho::LYS2, lys2, his3::hisG, trp1::hisG, ura3::pGPD1-GAL4(848).ER::URA3, CENV::TetOx224::HIS3, leu2::pURA3-TetR-GFP::LEU2 CENV::TetOx224::HIS3, leu2::pURA3-TetR- GFP::LEU2 SPC42-mCherry::NAT SPC42-mCherry::NAT
Spc42-mCherry, CenV	gim3∆	46115	MATa, ho::LYS2, lys2, his3::hisG, trp1::hisG, ura3::pGPD1-GAL4(848).ER::URA3, MATalpha, ho::LYS2, lys2, his3::hisG, trp1::hisG, ura3::pGPD1-GAL4(848).ER::URA3, CENV::TetOx224::HIS3, leu2::pURA3-TetR-GFP::LEU2 CENV::TetOx224::HIS3, leu2::pURA3-TetR-GFP::LEU2 SPC42-mCherry::NAT SPC42-mCherry::NAT Gim3 sORF2 Unit11255 del :: Kan Gim3 sORF2 Unit11255 del :: Kan
Spc42-mCherry, CenV	gim3∆	46487	MATa, ho::LYS2, lys2, his3::hisG, trp1::hisG, ura3::pGPD1-GAL4(848).ER::URA3, MATalpha, ho::LYS2, lys2, his3::hisG, trp1::hisG, ura3::pGPD1-GAL4(848).ER::URA3, CENV::TetOx224::HIS3, leu2::pURA3-TetR-GFP::LEU2 CENV::TetOx224::HIS3, leu2::pURA3-TetR-GFP::LEU2 SPC42-mCherry::NAT SPC42-mCherry::NAT Gim3 sORF2 Unit11255 del :: Kan Gim3 sORF2 Unit11255 del :: Kan
Htb1-mCherry, CenV	WT	46489	MATa, ho::LYS2, leu2::hisG, ura3, his3::hisG, trp1::hisG MATalpha, ho::LYS2, leu2::hisG, ura3, his3::hisG, trp1::hisG ura3::pGPD1-GAL4(848).ER::URA3, ura3::pGPD1-GAL4(848).ER::URA3, CENV::TetOx224::HIS3, leu2::pURA3-TetR-GFP::LEU2 CENV::TetOx224::HIS3, leu2::pURA3-TetR-GFP::LEU2 HTB1-mCherry-HISMX6
Htb1-mCherry, CenV	gim3∆	46490	MATa, ho::LYS2, leu2::hisG, ura3, his3::hisG, trp1::hisG MATalpha, ho::LYS2, leu2::hisG, ura3, his3::hisG, trp1::hisG ura3::pGPD1-GAL4(848).ER::URA3, ura3::pGPD1-GAL4(848).ER::URA3, CENV::TetOx224::HIS3, leu2::pURA3-TetR-GFP::LEU2 CENV::TetOx224::HIS3, leu2::pURA3-TetR-GFP::LEU2 Gim3 sORF2 Unit11255 del :: Kan Gim3 sORF2 Unit11255 del :: Kan HTB1-mCherry-HISMX6
spo11∆, spo13∆, Htb1-mCherry, CenV	WT	46938	MATa, ho::LYS2, leu2::hisG, ura3, his3::hisG, trp1::hisG MATalpha, ho::LYS2, leu2::hisG, ura3, his3::hisG, trp1::hisG ura3::pGPD1-GAL4(848).ER::URA3, ura3::pGPD1-GAL4(848).ER::URA3, CENV::TetOx224::HIS3, leu2::pURA3-TetR-GFP::LEU2 CENV::TetOx224::HIS3, leu2::pURA3-TetR-GFP::LEU2 HTB1-mCherry-HISMX6 HTB1-mCherry-HISMX6 spo11::TRP1 spo11::TRP1 spo13::KanMX spo13::KanMX
spo11∆, spo13∆, Htb1-mCherry, CenV	WT	46939	MATa, ho::LYS2, leu2::hisG, ura3, his3::hisG, trp1::hisG MATalpha, ho::LYS2, leu2::hisG, ura3, his3::hisG, trp1::hisG ura3::pGPD1-GAL4(848).ER::URA3, ura3::pGPD1-GAL4(848).ER::URA3, CENV::TetOx224::HIS3, leu2::pURA3-TetR-GFP::LEU2 CENV::TetOx224::HIS3, leu2::pURA3-TetR-GFP::LEU2 HTB1-mCherry-HISMX6 HTB1-mCherry-HISMX6 spo11::TRP1 spo11::TRP1 spo13::KanMX spo13::KanMX
spo11∆, spo13∆, Htb1-mCherry, CenV	gim3∆	46940	MATa, ho::LYS2, leu2::hisG, ura3, his3::hisG, trp1::hisG MATalpha, ho::LYS2, leu2::hisG, ura3, his3::hisG, trp1::hisG ura3::pGPD1-GAL4(848).ER::URA3, ura3::pGPD1-GAL4(848).ER::URA3, CENV::TetOx224::HIS3, leu2::pURA3-TetR-GFP::LEU2 CENV::TetOx224::HIS3, leu2::pURA3-TetR-GFP::LEU2 HTB1-mCherry-HISMX6 HTB1-mCherry-HISMX6 spo11::TRP1 spo11::TRP1 spo13::KanMX spo13::KanMX Gim3∆::Hyg Gim3∆::Hyg
spo11∆, spo13∆, Htb1-mCherry, CenV	gim3∆	46941	MATa, ho::LYS2, leu2::hisG, ura3, his3::hisG, trp1::hisG MATalpha, ho::LYS2, leu2::hisG, ura3, his3::hisG, trp1::hisG ura3::pGPD1-GAL4(848).ER::URA3, ura3::pGPD1-GAL4(848).ER::URA3, CENV::TetOx224::HIS3, leu2::pURA3-TetR-GFP::LEU2 CENV::TetOx224::HIS3, leu2::pURA3-TetR-GFP::LEU2 HTB1-mCherry-HISMX6 HTB1-mCherry-HISMX6 spo11::TRP1 spo11::TRP1 spo13::KanMX spo13::KanMX Gim3∆::Hyg Gim3∆::Hyg
spo11∆, spo13∆, Spc42-mCherry, CenV	WT	46771	MATa, ho::LYS2, lys2, his3::hisG, trp1::hisG, ura3::pGPD1-GAL4(848).ER::URA3, MATa, ho::LYS2, lys2, his3::hisG, trp1::hisG, ura3::pGPD1-GAL4(848).ER::URA3, CENV::TetOx224::HIS3, leu2::pURA3-TetR-GFP::LEU2 CENV::TetOx224::HIS3, leu2::pURA3-TetR-GFP::LEU2 SPC42-mCherry::NAT SPC42-mCherry::NAT spo11::TRP1 spo11::TRP1 spo13::KanMX spo13::KanMX
spo11∆, spo13∆, Spc42-mCherry, CenV	gim3∆	46773	MATa, ho::LYS2, lys2, his3::hisG, trp1::hisG, ura3::pGPD1-GAL4(848).ER::URA3, MATa, ho::LYS2, lys2, his3::hisG, trp1::hisG, ura3::pGPD1-GAL4(848).ER::URA3, CENV::TetOx224::HIS3, leu2::pURA3-TetR-GFP::LEU2 CENV::TetOx224::HIS3, leu2::pURA3-TetR-GFP::LEU2 SPC42-mCherry::NAT SPC42-mCherry::NAT spo11::TRP1 spo11::TRP1 spo13::KanMX spo13::KanMX Gim3 sORF2 Unit11255 del :: Kan Gim3 sORF2 Unit11255 del …
Htb1-mCherry, CenV	TUB1/tub1∆	47146	MATa, ho::LYS2, leu2::hisG, ura3, his3::hisG, trp1::hisG MATalpha, ho::LYS2, leu2::hisG, ura3, his3::hisG, trp1::hisG ura3::pGPD1-GAL4(848).ER::URA3, ura3::pGPD1-GAL4(848).ER::URA3, CENV::TetOx224::HIS3, leu2::pURA3-TetR-GFP::LEU2 CENV::TetOx224::HIS3, leu2::pURA3-TetR-GFP::LEU2 HTB1-mCherry-HISMX6 (hetero) Tub1::G418
Spc42-mCherry, CenV	TUB1/tub1∆	47502	MATa, ho::LYS2, lys2, his3::hisG, trp1::hisG, ura3::pGPD1-GAL4(848).ER::URA3, MATalpha, ho::LYS2, lys2, his3::hisG, trp1::hisG, ura3::pGPD1-GAL4(848).ER::URA3, CENV::TetOx224::HIS3, leu2::pURA3-TetR-GFP::LEU2 CENV::TetOx224::HIS3, leu2::pURA3-TetR-GFP::LEU2 SPC42-mCherry::NAT SPC42-mCherry::NAT tub1::Kan (het)
Nup170-GFP, Htb1-mCherry	WT	46318	MATa, ho::LYS2, lys2, ura3, leu2::hisG, his3::hisG, trp1::hisG MATalpha, ho::LYS2, lys2, ura3, leu2::hisG, his3::hisG, trp1::hisG nup170::Nup170-GFP::LEU2 nup170::Nup170-GFP::LEU2 HTB1-mCherry::NatMX4 HTB1-mCherry::NatMX4
Nup170-GFP, Htb1-mCherry	gim3∆	46316	MATa, ho::LYS2, lys2, ura3, leu2::hisG, his3::hisG, trp1::hisG MATalpha, ho::LYS2, lys2, ura3, leu2::hisG, his3::hisG, trp1::hisG nup170::Nup170-GFP::LEU2 nup170::Nup170-GFP::LEU2 HTB1-mCherry::NatMX4 HTB1-mCherry::NatMX4 Gim3 sORF2 Unit11255 del :: Kan Gim3 sORF2 Unit11255 del :: Kan
Nup170-GFP, Htb1-mCherry	TUB1/tub1∆	47954	MATa, ho::LYS2, lys2, ura3, leu2::hisG, his3::hisG, trp1::hisG MATalpha, ho::LYS2, lys2, ura3, leu2::hisG, his3::hisG, trp1::hisG nup170::Nup170-GFP::LEU2 nup170::Nup170-GFP::LEU2 HTB1-mCherry::NatMX4 HTB1-mCherry::NatMX4 tub1::Hyg (hetero)
Nup170-GFP, Htb1-mCherry	rec8∆	47569	MATa, ho::LYS2, lys2, ura3, leu2::hisG, his3::hisG, trp1::hisG MATalpha, ho::LYS2, lys2, ura3, leu2::hisG, his3::hisG, trp1::hisG nup170::Nup170-GFP::LEU2 nup170::Nup170-GFP::LEU2 HTB1-mCherry::NatMX4 HTB1-mCherry::NatMX4 rec8::KanMX4 rec8::KanMX4
Htb1-mCherry, Hsp104-GFP	WT	46524	MATa, ho::LYS2, lys2?, leu2::hisG, ura3, his3::hisG, trp1::hisG MATalpha, ho::LYS2, lys2?, leu2::hisG, ura3, his3::hisG, trp1::hisG HTB1-mCherry-HISMX6 HTB1-mCherry-HISMX6 Hsp104-eGFP::KanMX Hsp104-eGFP::KanMX flo8::KanMX6 flo8::KanMX6
Htb1-mCherry, Hsp104-GFP	gim3∆	46525	MATa, ho::LYS2, lys2, leu2::hisG, ura3, his3::hisG, trp1::hisG MATalpha, ho::LYS2, lys2, leu2::hisG, ura3, his3::hisG, trp1::hisG HTB1-mCherry-HISMX6 HTB1-mCherry-HISMX6 Hsp104-eGFP::KanMX Hsp104-eGFP::KanMX flo8::KanMX6 flo8::KanMX6 Gim3 sORF2 Unit11255 del :: Kan Gim3 sORF2 Unit11255 del :: Kan
Htb1-mCherry, Hsp104-GFP	TUB1/tub1∆	47512	MATa, ho::LYS2, lys2, leu2::hisG, ura3, his3::hisG, trp1::hisG MATalpha, ho::LYS2, lys2, leu2::hisG, ura3, his3::hisG, trp1::hisG HTB1-mCherry-HISMX6 Hsp104-eGFP::KanMX flo8::KanMX6 HTB1-mCherry-HISMX6 Hsp104-eGFP::KanMX flo8::KanMX6 tub1::Hyg (hetero)
Htb1-mCherry, Hsp104-GFP	rec8∆	47728	MATa, ho::LYS2, lys2, leu2::hisG, ura3, his3::hisG, trp1::hisG MATalpha, ho::LYS2, lys2, leu2::hisG, ura3, his3::hisG, trp1::hisG HTB1-mCherry-HISMX6 HTB1-mCherry-HISMX6 Hsp104-eGFP::KanMX Hsp104-eGFP::KanMX flo8::KanMX6 flo8::KanMX6 rec8∆::Hyg rec8∆::Hyg
Htb1-mCherry, Cit1-GFP	WT	47631	MATa, ho::LYS2, lys2, leu2::hisG, ura3, his3::hisG, trp1::hisG MATalpha, ho::LYS2, lys2, leu2::hisG, ura3, his3::hisG, trp1::hisG HTB1-mCherry-HISMX6 CIT1-GFP::KanMX6
Htb1-mCherry, Cit1-GFP	gim3∆	47583	MATa, ho::LYS2, lys2, leu2::hisG, ura3, his3::hisG, trp1::hisG MATalpha, ho::LYS2, ura3, leu2::hisG, his3::hisG, trp1::hisG HTB1-mCherry-HISMX6 CIT1-GFP::KanMX6 Gim3∆::Hyg Gim3∆::Hyg
Htb1-mCherry, HDEL-GFP	WT	5912	MATa, ho::LYS2, leu2::hisG, ura3, his3::hisG, trp1::hisG, MATalpha, ho::LYS2, leu2::hisG, ura3, his3::hisG, trp1::hisG, HTB1-mCherry-HISMX6 HTB1-mCherry-HISMX6 trp1::GFP-HDEL::TRP trp1::GFP-HDEL::TRP
Htb1-mCherry, HDEL-GFP	gim3∆	48035	MATa, ho::LYS2, lys2, ura3, leu2::hisG, his3::hisG, trp1::hisG MATalpha, ho::LYS2, lys2, ura3, leu2::hisG, his3::hisG, trp1::hisG HTB1-mCherry-HISMX6 HTB1-mCherry-HISMX6 trp1::GFP-HDEL::TRP trp1::GFP-HDEL::TRP gim3∆::Hyg gim3∆::Hyg
Htb1-mCherry, GFP-Tub1	mad2∆	46589	MATa, ho::LYS2, lys2, ura3, leu2::hisG, his3::hisG, trp1::hisG MATalpha, ho::LYS2, lys2, ura3, leu2::hisG, his3::hisG, trp1::hisG HTB1-mCherry-HISMX6 HTB1-mCherry-HISMX6 ura3::pTUB1-GFP-TUB1::URA3 mad2∆::CNAT mad2∆::CNAT
Htb1-mCherry, GFP-Tub1	gim3∆ mad2∆	46591	MATa, ho::LYS2, lys2, ura3, leu2::hisG, his3::hisG, trp1::hisG MATalpha, ho::LYS2, lys2, ura3, leu2::hisG, his3::hisG, trp1::hisG HTB1-mCherry-HISMX6 HTB1-mCherry-HISMX6 ura3::pTUB1-GFP-TUB1::URA3 mad2∆::CNAT mad2∆::CNAT Gim3::KanMX Gim3::KanMX
sorf	sorf1∆	42395	MATa, ho::LYS2, lys2, ura3, leu2::hisG, his3::hisG, trp1::hisG, sORF Unit10190::KanMX, sorf1 MATalpha, ho::LYS2, lys2, ura3, leu2::hisG, his3::hisG, trp1::hisG, sORF Unit10190::KanMX, sorf1
sorf	sorf2∆	42397	MATa, ho::LYS2, lys2, ura3, leu2::hisG, his3::hisG, trp1::hisG, sORF Unit11255::KanMX, sorf2 MATalpha, ho::LYS2, lys2, ura3, leu2::hisG, his3::hisG, trp1::hisG, sORF Unit11255::KanMX, sorf2
sorf	sorf3∆	42399	MATa, ho::LYS2, lys2, ura3, leu2::hisG, his3::hisG, trp1::hisG, sORF Unit4423::KanMX, sorf3 MATalpha, ho::LYS2, lys2, ura3, leu2::hisG, his3::hisG, trp1::hisG, sORF Unit4423::KanMX, sorf3
sorf	sorf4∆	42401	MATa, ho::LYS2, lys2, ura3, leu2::hisG, his3::hisG, trp1::hisG, sORF Unit14431::KanMX, sorf4 MATalpha, ho::LYS2, lys2, ura3, leu2::hisG, his3::hisG, trp1::hisG, sORF Unit14431::KanMX, sorf4
sorf	sorf5∆	42403	MATa, ho::LYS2, lys2, ura3, leu2::hisG, his3::hisG, trp1::hisG, sORF Unit10091::KanMX, sorf5 MATalpha, ho::LYS2, lys2, ura3, leu2::hisG, his3::hisG, trp1::hisG, sORF Unit10091::KanMX, sorf5
sorf	sorf6∆	42405	MATa, ho::LYS2, lys2, ura3, leu2::hisG, his3::hisG, trp1::hisG, sORF Unit10945::KanMX, sorf6 MATalpha, ho::LYS2, lys2, ura3, leu2::hisG, his3::hisG, trp1::hisG, sORF Unit10945::KanMX, sorf6
sorf	sorf7∆	42407	MATa, ho::LYS2, lys2, ura3, leu2::hisG, his3::hisG, trp1::hisG, sORF Unit4015::KanMX, sorf7 MATalpha, ho::LYS2, lys2, ura3, leu2::hisG, his3::hisG, trp1::hisG, sORF Unit4015::KanMX, sorf7
sorf	sorf8∆	42409	MATa, ho::LYS2, lys2, ura3, leu2::hisG, his3::hisG, trp1::hisG, sORF Unit10289::KanMX, sorf8 MATalpha, ho::LYS2, lys2, ura3, leu2::hisG, his3::hisG, trp1::hisG, sORF Unit10289::KanMX, sorf8
tpk1-as, tpk2∆, tpk3∆, Htb1-mCherry	WT	48280	MATa, ho::LYS2, ura3, leu2::hisG, his3::hisG, trp1::hisG MATalpha, ho::LYS2, ura3, leu2::hisG, his3::hisG, trp1::hisG tpk1:: tpk1M164G tpk1:: tpk1M164G tpk3::TRP1 tpk3::TRP1 tpk2::kanMX6 tpk2::kanMX6 HTB1-mCherry-HISMX6 HTB1-mCherry-HISMX6
tpk1-as, tpk2∆, tpk3∆, Htb1-mCherry	WT	48281	MATa, ho::LYS2, ura3, leu2::hisG, his3::hisG, trp1::hisG MATalpha, ho::LYS2, ura3, leu2::hisG, his3::hisG, trp1::hisG tpk1:: tpk1M164G tpk1:: tpk1M164G tpk3::TRP1 tpk3::TRP1 tpk2::kanMX6 tpk2::kanMX6 HTB1-mCherry-HISMX6 HTB1-mCherry-HISMX6
tpk1-as, tpk2∆, tpk3∆, Htb1-mCherry	gim3∆	48284	MATa, ho::LYS2, ura3, leu2::hisG, his3::hisG, trp1::hisG MATalpha, ho::LYS2, ura3, leu2::hisG, his3::hisG, trp1::hisG tpk1:: tpk1M164G tpk1:: tpk1M164G tpk3::TRP1 tpk3::TRP1 tpk2::kanMX6 tpk2::kanMX6 HTB1-mCherry-HISMX6 HTB1-mCherry-HISMX6 Gim3∆::Hyg Gim3∆::Hyg
tpk1-as, tpk2∆, tpk3∆, Htb1-mCherry	gim3∆	48285	MATa, ho::LYS2, ura3, leu2::hisG, his3::hisG, trp1::hisG MATalpha, ho::LYS2, ura3, leu2::hisG, his3::hisG, trp1::hisG tpk1:: tpk1M164G tpk1:: tpk1M164G tpk3::TRP1 tpk3::TRP1 tpk2::kanMX6 tpk2::kanMX6 HTB1-mCherry-HISMX6 HTB1-mCherry-HISMX6 Gim3∆::Hyg Gim3∆::Hyg
TUB1 rescue	WT	48444	MATa, ho::LYS2, leu2::hisG, ura3, his3::hisG, trp1::hisG MATalpha, ho::LYS2, leu2::hisG, ura3, his3::hisG, trp1::hisG ura3::pGPD1-GAL4(848).ER::URA3, ura3::pGPD1-GAL4(848).ER::URA3, CENV::TetOx224::HIS3, leu2::pURA3-TetR-GFP::LEU2 CENV::TetOx224::HIS3, leu2::pURA3-TetR-GFP::LEU2 HTB1-mCherry-HISMX6 (hetero) trp1::empty::TRP
TUB1 rescue	gim3∆ + Empty	48445	MATa, ho::LYS2, leu2::hisG, ura3, his3::hisG, trp1::hisG MATalpha, ho::LYS2, leu2::hisG, ura3, his3::hisG, trp1::hisG ura3::pGPD1-GAL4(848).ER::URA3, ura3::pGPD1-GAL4(848).ER::URA3, CENV::TetOx224::HIS3, leu2::pURA3-TetR-GFP::LEU2 CENV::TetOx224::HIS3, leu2::pURA3-TetR-GFP::LEU2 HTB1-mCherry-HISMX6 (hetero) Gim3 sORF2 Unit11255 del :: Kan Gim3 sORF2 Unit11255 del :: Kan trp1::empty::TRP
TUB1 rescue	gim3∆ + TUB1	48446	MATa, ho::LYS2, leu2::hisG, ura3, his3::hisG, trp1::hisG MATalpha, ho::LYS2, leu2::hisG, ura3, his3::hisG, trp1::hisG ura3::pGPD1-GAL4(848).ER::URA3, ura3::pGPD1-GAL4(848).ER::URA3, CENV::TetOx224::HIS3, leu2::pURA3-TetR-GFP::LEU2 CENV::TetOx224::HIS3, leu2::pURA3-TetR-GFP::LEU2 HTB1-mCherry-HISMX6 (hetero) Gim3 sORF2 Unit11255 del :: Kan Gim3 sORF2 Unit11255 del :: Kan trp1::pGal-TUB1::TRP
Nup170-GFP, Htb1-mCherry	pCLB2-3HA-SGO1	49550	MATa, ho::LYS2, lys2, ura3, leu2::hisG, his3::hisG, trp1::hisG MATalpha, ho::LYS2, lys2, ura3, leu2::hisG, his3::hisG, trp1::hisG nup170::Nup170-GFP::LEU2 nup170::Nup170-GFP::LEU2 HTB1-mCherry::NatMX4 HTB1-mCherry::NatMX4 sgo1::KanMX6::PCLB2-3HA-SGO1 sgo1::KanMX6::PCLB2-3HA-SGO1
Htb1-mCherry, Hsp104-GFP	pCLB2-3HA-SGO1	49568	MATa, ho::LYS2, lys2?, leu2::hisG, ura3, his3::hisG, trp1::hisG MATalpha, ho::LYS2, lys2?, leu2::hisG, ura3, his3::hisG, trp1::hisG HTB1-mCherry-HISMX6 HTB1-mCherry-HISMX6 Hsp104-eGFP::KanMX Hsp104-eGFP::KanMX flo8::KanMX6 flo8::KanMX6 sgo1::KanMX6::PCLB2-3HA-SGO1 sgo1::KanMX6::PCLB2-3HA-SGO1
Nup170-GFP, Htb1-mCherry	TUB2/tub2∆	49630	MATa, ho::LYS2, lys2, ura3, leu2::hisG, his3::hisG, trp1::hisG MATalpha, ho::LYS2, lys2, ura3, leu2::hisG, his3::hisG, trp1::hisG nup170::Nup170-GFP::LEU2 nup170::Nup170-GFP::LEU2 HTB1-mCherry::NatMX4 HTB1-mCherry::NatMX4 Gim3 sORF2 Unit11255 del :: Kan Gim3 sORF2 Unit11255 del :: Kan Tub2::Hyg
Nup170-GFP, Htb1-mCherry	WT	49881	MATa, ho::LYS2, lys2, ura3, leu2::hisG, his3::hisG, trp1::hisG MATalpha, ho::LYS2, lys2, ura3, leu2::hisG, his3::hisG, trp1::hisG nup170::Nup170-GFP::LEU2 nup170::Nup170-GFP::LEU2 HTB1-mCherry::NatMX4 HTB1-mCherry::NatMX4 ura3::pGPD1-GAL4(848).ER::URA3 ura3::pGPD1-GAL4(848).ER::URA3 trp1::TRP
Nup170-GFP, Htb1-mCherry	gim3∆ + Empty	49879	MATa, ho::LYS2, lys2, ura3, leu2::hisG, his3::hisG, trp1::hisG MATalpha, ho::LYS2, lys2, ura3, leu2::hisG, his3::hisG, trp1::hisG nup170::Nup170-GFP::LEU2 nup170::Nup170-GFP::LEU2 HTB1-mCherry::NatMX4 HTB1-mCherry::NatMX4 Gim3 sORF2 Unit11255 del :: Kan called as del4 Gim3 sORF2 Unit11255 del :: Kan called as del4 ura3::pGPD1-GAL4(848).ER::URA3 ura3::pGPD1-GAL4(848).ER::URA3 trp1::TRP
Nup170-GFP, Htb1-mCherry	gim3∆ + TUB1	49877	MATa, ho::LYS2, lys2, ura3, leu2::hisG, his3::hisG, trp1::hisG MATalpha, ho::LYS2, lys2, ura3, leu2::hisG, his3::hisG, trp1::hisG nup170::Nup170-GFP::LEU2 nup170::Nup170-GFP::LEU2 HTB1-mCherry::NatMX4 HTB1-mCherry::NatMX4 Gim3 sORF2 Unit11255 del :: Kan called as del4 Gim3 sORF2 Unit11255 del :: Kan called as del4 ura3::pGPD1-GAL4(848).ER::URA3 ura3::pGPD1-GAL4(848).ER::URA3 trp1::pGal-TUB1::TRP
Nup170-GFP, Htb1-mCherry	gim3∆ + ACT1	49888	MATa, ho::LYS2, lys2, ura3, leu2::hisG, his3::hisG, trp1::hisG MATalpha, ho::LYS2, lys2, ura3, leu2::hisG, his3::hisG, trp1::hisG nup170::Nup170-GFP::LEU2 nup170::Nup170-GFP::LEU2 HTB1-mCherry::NatMX4 HTB1-mCherry::NatMX4 Gim3 sORF2 Unit11255 del :: Kan Gim3 sORF2 Unit11255 del :: Kan ura3::pGPD1-GAL4(848).ER::URA3 ura3::pGPD1-GAL4(848).ER::URA3 trp1::pGal-ACT1::TRP
Nup170-GFP, Htb1-mCherry	gim3∆ + ACT1	50045	MATa, ho::LYS2, lys2, ura3, leu2::hisG, his3::hisG, trp1::hisG MATalpha, ho::LYS2, lys2, ura3, leu2::hisG, his3::hisG, trp1::hisG nup170::Nup170-GFP::LEU2 nup170::Nup170-GFP::LEU2 HTB1-mCherry::NatMX4 HTB1-mCherry::NatMX4 Gim3 sORF2 Unit11255 del :: Kan called as del4 Gim3 sORF2 Unit11255 del :: Kan called as del4 ura3::pGPD1-GAL4(848).ER::URA3 ura3::pGPD1-GAL4(848).ER::URA3 trp1::pGal-ACT1::TRP
Htb1-mCherry, Hsp104-GFP	WT	49887	MATa, ho::LYS2, lys2?, leu2::hisG, ura3, his3::hisG, trp1::hisG MATalpha, ho::LYS2, lys2?, leu2::hisG, ura3, his3::hisG, trp1::hisG HTB1-mCherry-HISMX6 HTB1-mCherry-HISMX6 Hsp104-eGFP::KanMX Hsp104-eGFP::KanMX flo8::KanMX6 flo8::KanMX6 ura3::pGPD1-GAL4(848).ER::URA3 ura3::pGPD1-GAL4(848).ER::URA3 trp1::TRP
Htb1-mCherry, Hsp104-GFP	gim3∆ + Empty	49885	MATa, ho::LYS2, lys2?, leu2::hisG, ura3, his3::hisG, trp1::hisG MATalpha, ho::LYS2, lys2?, leu2::hisG, ura3, his3::hisG, trp1::hisG HTB1-mCherry-HISMX6 HTB1-mCherry-HISMX6 Hsp104-eGFP::KanMX Hsp104-eGFP::KanMX flo8::KanMX6 flo8::KanMX6 Gim3 sORF2 Unit11255 del :: Kan Gim3 sORF2 Unit11255 del :: Kan ura3::pGPD1-GAL4(848).ER::URA3 ura3::pGPD1-GAL4(848).ER::URA3 trp1::TRP
Htb1-mCherry, Hsp104-GFP	gim3∆ + TUB1	49883	MATa, ho::LYS2, lys2?, leu2::hisG, ura3, his3::hisG, trp1::hisG MATalpha, ho::LYS2, lys2?, leu2::hisG, ura3, his3::hisG, trp1::hisG HTB1-mCherry-HISMX6 HTB1-mCherry-HISMX6 Hsp104-eGFP::KanMX Hsp104-eGFP::KanMX flo8::KanMX6 flo8::KanMX6 Gim3 sORF2 Unit11255 del :: Kan Gim3 sORF2 Unit11255 del :: Kan ura3::pGPD1-GAL4(848).ER::URA3 ura3::pGPD1-GAL4(848).ER::URA3 trp1::pGal-TUB1::TRP
Htb1-mCherry, Hsp104-GFP	gim3∆ + ACT1	49907	MATa, ho::LYS2, lys2?, leu2::hisG, ura3, his3::hisG, trp1::hisG MATalpha, ho::LYS2, lys2?, leu2::hisG, ura3, his3::hisG, trp1::hisG HTB1-mCherry-HISMX6 HTB1-mCherry-HISMX6 Hsp104-eGFP::KanMX Hsp104-eGFP::KanMX flo8::KanMX6 flo8::KanMX6 Gim3 sORF2 Unit11255 del :: Kan Gim3 sORF2 Unit11255 del :: Kan ura3::pGPD1-GAL4(848).ER::URA3 ura3::pGPD1-GAL4(848).ER::URA3 trp1::pGal-ACT1::TRP
Tub2-GFP	WT	50042	MATa, ho::LYS2, lys2, ura3, leu2::hisG, his3::hisG, trp1::hisG MATalpha, ho::LYS2, lys2, ura3, leu2::hisG, his3::hisG, trp1::hisG Tub2-GFP::Leu
Tub2-GFP	WT	50043	MATa, ho::LYS2, lys2, ura3, leu2::hisG, his3::hisG, trp1::hisG MATalpha, ho::LYS2, lys2, ura3, leu2::hisG, his3::hisG, trp1::hisG Tub2-GFP::Leu
Tub2-GFP	gim3∆	49777	MATa, ho::LYS2, lys2, ura3, leu2::hisG, his3::hisG, trp1::hisG MATalpha, ho::LYS2, lys2, ura3, leu2::hisG, his3::hisG, trp1::hisG Gim3 sORF2 Unit11255 del :: Kan Gim3 sORF2 Unit11255 del :: Kan Tub2-GFP::Leu
GFP-Tub1, Spc42-mCherry	WT	49696	MATa, ho::LYS2, ura3, leu2::hisG, his3::hisG, trp1::hisG, MATa, ho::LYS2, lys2, ura3, leu2::hisG, his3::hisG, trp1::hisG ura3::pTUB1-GFP-TUB1::URA3 SPC42-mCherry::NatMX SPC42-mCherry::NAT
GFP-Tub1, Spc42-mCherry	rec8∆	49553	MATa, ho::LYS2, lys2, ura3, leu2::hisG, his3::hisG, trp1::hisG MATalpha, ho::LYS2, lys2, ura3, leu2::hisG, his3::hisG, trp1::hisG ura3::pTUB1-GFP-TUB1::URA3 SPC42-mCherry::NatMX SPC42-mCherry::NatMX rec8::KanMX4 rec8::KanMX4
Ndt80-3V5	WT	1061	MAT a/alpha, ho::LYS2, lys2, ura3, leu2::hisG, his3::hisG, trp1::hisG ndt80::NDT80-3V5::KANMX/ ndt80::NDT80-3V5::KANMX
Ndt80-3V5	gim3∆	49554	MATa, ho::LYS2, ura3, leu2::hisG, his3::hisG, trp1::hisG MATalpha, ho::LYS2, ura3, leu2::hisG, his3::hisG, trp1::hisG Gim3∆::Hyg Gim3∆::Hyg ndt80::NDT80-3V5::KANMX ndt80::NDT80-3V5::KANMX

### Sheet: Plasmid
BrUn plasmid number	Description
pUB2965	CRISPEY library backbone
pUB2272	G418 resistant
pUB217	Hyg resistant
pUB1485	3V5 tag
pUB2959	pCup1 Gim3 full length-3V5
pUB2961	pCup1 Unit11255 sORF2-3V5
pUB2963	pCup1 3V5 for control
pUB3084	pGal TUB1
pUB1004	GFP tag
pUB3116	pGal ACT1

### Sheet: Primer
BrUn primer number	Sequence	Description	Template plasmid
14226	GAGTTACTGTCTGTTTTCCT	CRISPEY 1st PCR
14227	TTCCAGCATAGCTCTGAA	CRISPEY 1st PCR
12227	GCTCTTCCGATCTTCTGTTTGAATCTGAGTTACTGTCTGTTTTCCT	Staggered primer for library preparation
12228	GCTCTTCCGATCTATCTGTTTGAATCTGAGTTACTGTCTGTTTTCCT	Staggered primer for library preparation
12229	GCTCTTCCGATCTGATCTGTTTGAATCTGAGTTACTGTCTGTTTTCCT	Staggered primer for library preparation
12230	GCTCTTCCGATCTCGATCTGTTTGAATCTGAGTTACTGTCTGTTTTCCT	Staggered primer for library preparation
12231	GCTCTTCCGATCTTCGATCTGTTTGAATCTGAGTTACTGTCTGTTTTCCT	Staggered primer for library preparation
12232	GCTCTTCCGATCTATCGATCTGTTTGAATCTGAGTTACTGTCTGTTTTCCT	Staggered primer for library preparation
12233	GCTCTTCCGATCTGATCGATCTGTTTGAATCTGAGTTACTGTCTGTTTTCCT	Staggered primer for library preparation
12234	GCTCTTCCGATCTCGATCGATCTGTTTGAATCTGAGTTACTGTCTGTTTTCCT	Staggered primer for library preparation
12591	CCTGTATGCTAAATTTGGTGATAATATCAACCTTGAACGT	Gim3 3V5 for	pUB1485
12592	TTTTGTGGAGACACCCACAGCCCACACTTTAATGAGTGTC	Gim3 3V5 rev	pUB1485
13498	AATATAGAAAGGATAAGGAGGTTGGGGGCGAGAGTGAACCcggatccccgggttaattaa	Tub1del_F	pUB217
13499	CGCCACCCAAGATCTGTAAACTTACAACTGCAAACAAACAgaattcgagctcgtttaa	Tub1del_R	pUB217
12710	ACGCATAATCAACTTCGAAAACTCGTTGATCTTTTGCTGAcggatccccgggttaattaa	gim3 del F	pUB217 or pUB2272
12947	TTTTGTGGAGACACCCACAGCCCACACTTTAATGAGTGTCcggatccccgggttaattaa	gim3 del R	pUB217 or pUB2272
13580	TAGTAACCGCTGTCCTCATATGGAAGGAGAAAATAAAAATcggatccccgggttaattaa	rec8 del F	pUB217
13581	GCATTAGCTATATATAGATTAATATTACAAATATTCTGCAgaattcgagctcgtttaa	rec8 del R	pUB217
12418	GAGCGTCGAAAGTATCCAGTACGTCATTACCAAGTTGAAAcggatccccgggttaattaa	Unit10190 del for	pUB2272
12419	ATAGATAATAAATCCAGGATAAAATGTGGCTAATTGATCTgaattcgagctcgtttaat	Unit10190 del rev	pUB2272
12420	TGCGTCTTTTTCGAGCTGTGCGGTAACTTTGCTCTGTTTCcggatccccgggttaattaa	Unit11255 del for	pUB2272
12421	CACAGGGACAAAGGAACAACACTCAGGTAACGTTCGAAGAgaattcgagctcgtttaat	Unit11255 del rev	pUB2272
12422	GGCTACATCAGTACCTCTAGTTAGACCAAACACTAATTCAcggatccccgggttaattaa	Unit4423 del for	pUB2272
12423	GATAATAATATATATACAAGGAATATCATCGGGCGTCTAAgaattcgagctcgtttaat	Unit4423 del rev	pUB2272
12424	ATGCACAAGCCACTTATATTATATAAATTTAAACTTTGGGcggatccccgggttaattaa	Unit14431 del for	pUB2272
12425	AAATCTATTAGTGGTATACTTTTACTGGTACAATAGGTGTgaattcgagctcgtttaat	Unit14431 del rev	pUB2272
12426	CAAAGCTAAATAAAAGTAATTCTGGTCTTGACCAACCGTGcggatccccgggttaattaa	Unit10091 del for	pUB2272
12427	ACTCCTTGGACTAATGAACTGGCATCCCATCTATGGGCTGgaattcgagctcgtttaat	Unit10091 del rev	pUB2272
12428	ATATTTTTCTTATTTAGTTTTTGTAGGCGGCATAGTATTAcggatccccgggttaattaa	Unit10945 del for	pUB2272
12429	TTGAAATTTTGCCAAATGTTACTTTTCCTGCAAAGGATTTgaattcgagctcgtttaat	Unit10945 del rev	pUB2272
12430	AGGCATCTTCTTACCTGAAAGAGACGCCTTGTATCTTCTAcggatccccgggttaattaa	Unit4015 del for	pUB2272
12431	AACTCGAGCGTACTAAGTTTAATTAATAGTGGAGTTGGGAgaattcgagctcgtttaat	Unit4015 del rev	pUB2272
12432	TGATAAGGAATTCAACTTGATTTGAGTCATATTCTTCCGAcggatccccgggttaattaa	Unit10289 del for	pUB2272
12433	TCGAAGTTAACTTTCATGCACTGTAATTTGAATAGACAAAgaattcgagctcgtttaat	Unit10289 del rev	pUB2272
12814	TTGAAAAAGACTACATTTGAGTGGAGGAACAAAAGCAAAAcggatccccgggttaattaa	Gim1 del for	pUB2272
12815	AACAAACTCACAGGTCCTCGGAAAGACAAGAAAGCGCACAgaattcgagctcgtttaat	Gim1 del rev	pUB2272
12816	GTGCCCTTTATTTTTCTTTGGATTTAAATTTACAGACACAcggatccccgggttaattaa	Gim2 del for	pUB2272
12817	AAAAACTGTACGCACATATATAACAGATACTACGGTTATTgaattcgagctcgtttaat	Gim2 del rev	pUB2272
12818	TAAAACTCATTCATGAGAAGTGGAGAACTATATTACAGCTcggatccccgggttaattaa	Gim4 del for	pUB2272
12819	TTTTGCCAAACTAAGTACTGCAATAGATTTTATATATGGTgaattcgagctcgtttaat	Gim4 del rev	pUB2272
12820	CTGTGACCCAAACAAGAAAGAGCACTGTAAAAATCAAGCCcggatccccgggttaattaa	Gim5 del for	pUB2272
12821	AATGAGATATGAAAAATCGTAGGAAAAGCAAAAGAGTTACgaattcgagctcgtttaat	Gim5 del rev	pUB2272
12822	GCTCTTTACTAAATTGAATCAATAATACATACTTACAAACcggatccccgggttaattaa	Gim6 del for	pUB2272
12823	GTTTTCCGGCTAAGAAAGGAAAGGCTATTGCCGCTTTCTTgaattcgagctcgtttaat	Gim6 del rev	pUB2272
13992	TACTACAACTACAAAAGCAAAATCTCCACAAAGTAATATAcggatccccgggttaattaa	Tub2_del_F	pUB2272
13993	AGAAGAAGAAAGGTAAGAAAAAGAAAGGAAAGCAACTTAAgaattcgagctcgttaaa	Tub2_del_R	pUB2272
14000	TCCACAAAACCAAGATGAACCAATCACTGAGAATTTTGAAcggatccccgggttaattaa	Tub2_GFP_f	pUB1004
14001	AGAAGAAGAAAGGTAAGAAAAAGAAAGGAAAGCAACTTAAgaattcgagctcgtttaaac	Tub2_GFP_r	pUB1004
oCJC161	AATGATACGGCGACCACCGAGATCTACACTCTTTCCC TACACGACGCTCTTCCGATCT
oCJC65	CAAGCAGAAGACGGCATACGAGAT ACGAATTC GTGACTGGAGTTCAGACG
oCJC66	CAAGCAGAAGACGGCATACGAGAT AGCTTCAG GTGACTGGAGTTCAGACG
oCJC72	CAAGCAGAAGACGGCATACGAGAT TGATCGTG GTGACTGGAGTTCAGACG
oCJC73	CAAGCAGAAGACGGCATACGAGAT GACATACG GTGACTGGAGTTCAGACG
